# Secondary structure of subgenomic RNA M of SARS-CoV-2

**DOI:** 10.1101/2021.10.11.463917

**Authors:** Marta Soszynska-Jozwiak, Ryszard Kierzek, Elzbieta Kierzek

## Abstract

SARS-CoV-2 belongs the *Coronavirinae* family. As other coronaviruses, SARS-CoV-2 is enveloped and possesses positive-sense, single-stranded RNA genome of ∼ 30 kb. Genome RNA is used as the template for replication and transcription. During these processes, positive-sense genomic RNA (gRNA) and subgenomic RNAs (sgRNAs) are created. Several studies showed importance of genomic RNA secondary structure in SARS-CoV-2 replication. However, the structure of sgRNAs have remained largely unsolved so far. In this study, we performed probing of sgRNA M of SARS-CoV-2 *in vitro*. This is the first experimentally informed secondary structure model of sgRNA M, which presents features likely to be important in sgRNA M function. The knowledge about sgRNA M provides insights to better understand virus biology and could be used for designing new therapeutics.
