## Supporting_Information_1 for "Secondary structure of subgenomic RNA M of SARS-CoV-2"

### Sheet: Title page
Supporting Information
Secondary structure of subgenomic RNA M of SARS-CoV-2
Marta Soszynska-Jozwiak1, Ryszard Kierzek1, Elzbieta Kierzek1*
1Institute of Bioorganic Chemistry, Polish Academy of Sciences, Noskowskiego 12/14, 61-704 Poznan, Poland.
*Corresponding authors:
Elzbieta Kierzek, Institute of Bioorganic Chemistry Polish Academy of Sciences, 61-704 Poznan, Noskowskiego 12/14, Poland, E-mail: elzbieta.kierzek@ibch.poznan.pl

### Sheet: sgRNA M mapping data
Table S1. sgRNA M mapping data. Reactivity of sgRNA M derived from SHAPE and chemical mapping
sgRNA M mapping data
Position	Base	SHAPE reactivity	SD	DMS reactivity	SD	CMCT reactivity	SD
1	A	-999	-	-999	-	-999	-
2	U	-999	-	-999	-	-999	-
3	U	-999	-	-999	-	-999	-
4	A	-999	-	-999	-	-999	-
5	A	-999	-	-999	-	-999	-
6	A	-999	-	-999	-	-999	-
7	G	-999	-	-999	-	-999	-
8	G	-999	-	-999	-	-999	-
9	U	-999	-	-999	-	-999	-
10	U	-999	-	-999	-	-999	-
11	U	-999	-	-999	-	-999	-
12	A	-999	-	-999	-	-999	-
13	U	-999	-	-999	-	-999	-
14	A	-999	-	-999	-	-999	-
15	C	-999	-	-999	-	-999	-
16	C	-999	-	-999	-	-999	-
17	U	-999	-	-999	-	-999	-
18	U	-999	-	-999	-	-999	-
19	C	-999	-	-999	-	-999	-
20	C	-999	-	-999	-	-999	-
21	C	-999	-	-999	-	-999	-
22	A	-999	-	-999	-	-999	-
23	G	-999	-	-999	-	-999	-
24	G	0.4	0.19	0.0566667	0.0152753	0.115	0.0494975
25	U	0.0966667	0.0057735	0.15	0.0360555	0.09	0.27074
26	A	0.16	0.05	1.13	0.468722	-0.0533333	0.238607
27	A	-999	-	0.776667	0.100167	0.0833333	0.106927
28	C	0.106667	0.0416333	0.24	0.0360555	0.01	0.285132
29	A	-0.0833333	0.0503322	0.37	0.1253	0.0433333	0.0351188
30	A	0.156667	0.125033	0.296667	0.070946	0.035	0.0919239
31	A	0.3	0.07	0.0466667	0.195533	-0.0366667	0.237136
32	C	0.183333	0.205508	0.09	0.173494	-0.13	0.147309
33	C	0.0433333	0.0650641	1.71333	0.105987	0.08	0.0989949
34	A	0.13	0.20664	1.50667	0.153731	0.0566667	0.170098
35	A	0.293333	0.230072	0.0266667	0.0057735	0.00333333	0.0450925
36	C	0.156667	0.150111	0.766667	0.215484	-0.0166667	0.0450925
37	C	0.79	0.0655744	2.15	0.504777	-0.065	0.0636396
38	A	0.966667	0.0550757	2	0.685493	-0.03	0.0608276
39	A	0.716667	0.245425	1.07333	0.391067	-0.0233333	0.0493288
40	C	0.59	0.153948	0.303333	0.119304	0.05	0.0866025
41	U	0.243333	0.0971253	0.33	0.02	2.45667	0.445459
42	U	0.0833333	0.0152753	0.263333	0.0832666	2.72333	0.705431
43	U	0.0466667	0.0305505	0.486667	0.202073	2.35	1.16202
44	C	0.04	0.05	0.333333	0.144684	0.0833333	0.135769
45	G	0.00666667	0.0057735	0.116667	0.0873689	-0.0933333	0.234379
46	A	0.0133333	0.0057735	-0.03	0.087178	0.0566667	0.0568624
47	U	0.0433333	0.0351188	0.0433333	0.146401	0.0366667	0.0321455
48	C	0.12	0.150997	-0.00333333	0.120139	0.123333	0.231157
49	U	0.506667	0.169214	-0.09	0.0264575	0.055	0.0777817
50	C	0.766667	0.0152753	-0.0233333	0.0832666	0.153333	0.133167
51	U	0.336667	0.046188	-0.0466667	0.110151	2.57333	0.423596
52	U	1.77667	0.176163	0.0466667	0.173877	1.22667	0.146401
53	G	-0.0433333	0.10504	0.163333	0.100664	0.196667	0.248261
54	U	0.04	0.0173205	0.213333	0.170098	3.02	0.58643
55	A	-0.03	0.07	0.206667	0.0378594	0.005	0.0353553
56	G	-999	-	-0.0433333	0.0723418	0.0366667	0.0862168
57	A	-0.103333	0.0550757	-0.123333	0.0493288	0.045	0.0353553
58	U	-999	-	0.156667	0.0288675	0.0366667	0.0814453
59	C	0.265	0.13435	0.363333	0.0862168	-0.133333	0.23094
60	U	0.0833333	0.0251661	0.313333	0.116762	0.65	0.163707
61	G	0.1	0.03	-0.04	0.08544	0.183333	0.110151
62	U	0.0833333	0.0702377	0.0866667	0.0351188	0.525	0.148492
63	U	0.0833333	0.0057735	0.146667	0.046188	-999	-
64	C	0.236667	0.0550757	-0.04	0.185203	0.00333333	0.0404145
65	U	0.75	0.170587	-0.01	0.0556776	1.66667	1.05973
66	C	0.653333	0.112398	1.53333	0.559494	0.16	0.150997
67	U	0.753333	0.023094	0.143333	0.0680686	-999	-
68	A	0.643333	0.011547	1.46	0.163707	0.0133333	0.051316
69	A	0.65	0.1249	1.46667	0.285365	0.0433333	0.159478
70	A	0.33	0.01	1.80333	0.185023	0.0866667	0.237136
71	C	0.03	0.0264575	0.126667	0.0208167	-0.09	0.06245
72	G	-0.176667	0.0862168	0.186667	0.0450925	0.0266667	0.0404145
73	A	0.07	0.03	-0.0333333	0.235018	-0.0633333	0.0550757
74	A	-0.22	0.0264575	0.163333	0.046188	0.0633333	0.057735
75	C	0.123333	0.0650641	0.156667	0.0152753	0.0333333	0.085049
76	U	0.973333	0.0665833	0	0.1253	0.986667	0.267644
77	A	0.836667	0.0493288	1.10333	0.190351	0.0466667	0.0208167
78	A	0.563333	0.147422	1.21	0.0754983	-0.00333333	0.0351188
79	A	1.25	0.25865	1.11667	0.334863	0.05	0.043589
80	U	1.17	0.0793725	0.173333	0.0750555	1.93	1.22094
81	A	1.1	0.1	1.08	0.251595	0.0233333	0.0351188
82	U	0.876667	0.136504	-0.0566667	0.133167	2.42333	0.580029
83	U	1.02	0.06245	0.103333	0.231805	2.49	0.76896
84	A	1.74	0.101489	1.09333	0.29023	0.03	0.0989949
85	U	0.346667	0.184481	0.163333	0.0680686	1.61667	0.705006
86	A	0.476667	0.0737111	1.80333	0.152753	-0.04	0.262298
87	U	0.21	0.1	-0.233333	0.0351188	0.243333	0.251462
88	U	0.0633333	0.0950438	0.0933333	0.0635085	0.09	0.28
89	A	0.0466667	0.085049	0.0633333	0.137961	-0.05	0.04
90	G	0.11	0.01	0.08	0.0458258	0.07	0.112694
91	U	0.04	0.0458258	-0.00666667	0.15308	0.226667	0.0208167
92	U	0.183333	0.0503322	-0.0233333	0.0585947	0.243333	0.22053
93	U	0.466667	0.142945	0.01	0.0360555	0.656667	0.254231
94	U	0.666667	0.115902	0.0466667	0.0814453	0.643333	0.181751
95	U	0.2	0.09	0.02	0.0519615	-0.095	0.13435
96	C	0.113333	0.046188	0.0466667	0.107858	-0.0966667	0.133167
97	U	0.24	0.1	0.166667	0.080829	0.335	0.0494975
98	G	0.0633333	0.0351188	0.02	0.160935	0.0533333	0.083865
99	U	0.193333	0.011547	0.05	0.03	0.223333	0.187172
100	U	-999	-	-0.0266667	0.225019	1.18667	0.559851
101	U	0.0866667	0.380175	0.00333333	0.0585947	0.97	0.495076
102	G	-0.0433333	0.0450925	0.226667	0.0763763	-999	-
103	G	-999	-	0.08	0.31225	0.0533333	0.10116
104	A	-0.183333	0.135769	0.0966667	0.0450925	0.06	0.134536
105	A	-999	-	0.116667	0.187705	0	0.09
106	C	-0.43	0.147309	0.146667	0.10504	0.06	0.168226
107	U	0.25	0.052915	0.2	0.0754983	0.56	0.253574
108	U	0.29	0.06	0.07	0.06245	0.583333	0.0503322
109	U	0.21	0.0458258	0.123333	0.0907377	0.545	0.0919239
110	A	0.07	0.02	-0.0533333	0.178979	-0.01	0.0264575
111	A	-0.406667	0.0776745	0.0966667	0.16773	0.00666667	0.28746
112	U	0.296667	0.0776745	0.12	0.238956	0.716667	0.204287
113	U	0.26	0.121655	0.08	0.164621	0.446667	0.553745
114	U	0.363333	0.0152753	0.07	0.0264575	0.336667	0.61101
115	U	0.713333	0.0251661	0.0266667	0.0251661	0.846667	0.190351
116	A	0.693333	0.0585947	0.963333	0.0503322	0.18	0.113137
117	G	0.0833333	0.0378594	0.0366667	0.0305505	-0.0433333	0.0763763
118	C	0.2	0.0608276	0.466667	0.185562	0.0533333	0.205994
119	C	0.67	0.052915	0.463333	0.115902	0.0733333	0.111505
120	A	0.513333	0.0416333	-0.0966667	0.080829	0.0333333	0.057735
121	U	0.0666667	0.0814453	-0.0233333	0.0550757	1.16333	0.296873
122	G	0.103333	0.0351188	0	0.1	-0.0566667	0.120968
123	G	0.103333	0.0251661	0.36	0.135277	0.01	0.150997
124	C	0.253333	0.057735	0.68	0.0360555	0.133333	0.128582
125	A	0.326667	0.0152753	0.0233333	0.0152753	0.216667	0.137961
126	G	0.453333	0.023094	0.06	0.0173205	0.0166667	0.046188
127	A	0.393333	0.0152753	0.673333	0.0057735	-0.025	0.0353553
128	U	0.52	0.08544	0.0533333	0.0665833	0.346667	0.604759
129	U	0.2	0.0360555	0.0733333	0.0152753	0.886667	0.226789
130	C	0.12	0.06245	0.0966667	0.0404145	-0.00333333	0.0873689
131	C	0.0866667	0.051316	0.00333333	0.090185	0.08	0.0953939
132	A	0.0233333	0.0665833	0.05	0.04	0.00666667	0.051316
133	A	-0.0133333	0.0680686	0.00666667	0.0450925	-0.03	0.105357
134	C	-0.0333333	0.0321455	-0.0733333	0.12741	0.116667	0.272274
135	G	-0.05	0.132288	0.0233333	0.011547	-0.02	0.199249
136	G	0.0166667	0.046188	-0.0733333	0.011547	-0.15	0.196977
137	U	0.173333	0.0152753	-0.0166667	0.0472582	0.71	0.283549
138	A	0.583333	0.0152753	0.873333	0.0288675	0.00333333	0.0873689
139	C	1.53	0.0264575	2.98	0.32187	0.116667	0.125831
140	U	1.11	0.165227	0.376667	0.0802081	2.86333	1.13072
141	A	0.493333	0.130512	1.84333	0.162583	-999	-
142	U	0.21	0.196977	0.0566667	0.0802081	-999	-
143	U	-0.276667	0.046188	0.0133333	0.0321455	1.26667	0.87134
144	A	0.0266667	0.011547	0.36	0.167033	-0.01	0.105357
145	C	-999	-	0.09	0.01	-0.01	0.0793725
146	C	-999	-	-0.0133333	0.0152753	-0.153333	0.222336
147	G	-999	-	0.226667	0.172143	0.0266667	0.10504
148	U	0.153333	0.141892	0.0666667	0.0351188	0.15	0.174356
149	U	0.183333	0.175594	0.0266667	0.011547	0.05	0.400375
150	G	0.00666667	0.0057735	0.103333	0.0665833	-0.025	0.0212132
151	A	0.976667	0.116762	1.67333	0.321455	0	0.0608276
152	A	1.13333	0.104083	1.40333	0.136504	0.07	0.121655
153	G	-0.01	0.01	0.0166667	0.142244	-999	-
154	A	0.0666667	0.0873689	0.293333	0.0929157	-0.153333	0.190088
155	G	0.3	0.127671	0.0666667	0.0351188	0.0733333	0.0550757
156	C	0.133333	0.11547	-0.0566667	0.011547	0.3	0.15
157	U	0.00666667	0.0057735	0.0933333	0.011547	0.446667	0.550121
158	U	0.00666667	0.0057735	0.1	0.0173205	0.0433333	0.0305505
159	A	0.776667	0.0971253	1.2	0.623859	0	0.0173205
160	A	0.853333	0.145717	1.21	0.219317	-0.15	0.0964365
161	A	0.653333	0.15308	1.60333	0.353459	-0.075	0.0919239
162	A	0.58	0.0818535	1.58333	0.202567	-0.06	0.134536
163	A	0.17	0.329697	1.19333	0.28589	0.11	0.0984886
164	G	-0.00333333	0.051316	0.0433333	0.0450925	-0.103333	0.110151
165	C	-0.0166667	0.0351188	0.04	0.052915	-0.126667	0.168622
166	U	-0.02	0	0.113333	0.023094	0.0166667	0.0404145
167	C	0.273333	0.023094	0.19	0.17088	-0.08	0.06245
168	C	0.823333	0.0585947	0.826667	0.0416333	0.0166667	0.202073
169	U	0.81	0.0264575	-0.276667	0.280416	0.923333	0.473533
170	U	0.43	0.02	-0.04	0.0458258	0.843333	0.922894
171	G	0.453333	0.0550757	-0.0466667	0.0635085	-999	-
172	A	0.553333	0.12741	0.773333	0.0763763	-0.075	0.0919239
173	A	0.296667	0.0757188	0.743333	0.0723418	-0.02	0.052915
174	C	1.11	0.101489	0.603333	0.109697	-0.163333	0.180093
175	A	0.643333	0.0404145	0.94	0.072111	-0.0433333	0.113725
176	A	0.693333	0.106927	0.99	0.02	-0.0566667	0.110151
177	U	0.0833333	0.011547	0.0133333	0.0650641	1.39	0.520481
178	G	0.02	0	0.2	0.104403	0.216667	0.145717
179	G	-0.0266667	0.0251661	0.123333	0.0723418	0.133333	0.162891
180	A	0.04	0.0519615	0.05	0.034641	-0.025	0.0353553
181	A	0.0433333	0.0208167	0.113333	0.104083	-0.00333333	0.115036
182	C	0.0666667	0.0665833	-0.02	0.02	-0.0333333	0.023094
183	C	0.0866667	0.0929157	0.0233333	0.0702377	0.0733333	0.0305505
184	U	0.0933333	0.092376	0.0166667	0.188768	0.065	0.00707107
185	A	0.173333	0.110151	0.163333	0.0702377	0.21	0.167033
186	G	0.00666667	0.0057735	0.0633333	0.0351188	0.363333	0.306649
187	U	1.08333	0.0152753	0.14	0.121655	1.53333	0.520416
188	A	0.83	0.043589	1.67333	0.312143	0.26	0.353695
189	A	-999	-	1.12	0.196977	-0.13	0.240208
190	U	-0.243333	0.0493288	0.01	0.02	0.02	0.168226
191	A	0.0366667	0.061101	0.0733333	0.0585947	0.00666667	0.212211
192	G	-0.146667	0.0568624	0.00666667	0.0472582	0.233333	0.245832
193	G	0.376667	0.0416333	0.0233333	0.0321455	0.0266667	0.145717
194	U	0.26	0.134536	-0.0166667	0.0351188	0.726667	0.363639
195	U	0.4	0.01	0.14	0.043589	1.54667	0.237557
196	U	-0.725	0.33234	0.0133333	0.0585947	1.03667	0.196044
197	C	0.216667	0.210792	0.0666667	0.0305505	-0.0266667	0.100167
198	C	0.27	0.02	0	0.01	0.0533333	0.430968
199	U	0.39	0.01	-0.116667	0.249867	0.443333	0.080829
200	A	0.363333	0.0450925	0.886667	0.151767	-0.106667	0.092376
201	U	0.306667	0.0665833	0.03	0.0264575	0.976667	0.102632
202	U	0.283333	0.0750555	0.216667	0.0986577	0.853333	0.169214
203	C	0.045	0.045	0.693333	0.12741	-0.105	0.148492
204	C	0.643333	0.0288675	0.0766667	0.132035	-0.0966667	0.0981495
205	U	1.21	0.0556776	-0.0366667	0.138684	0.846667	0.196554
206	U	0.823333	0.051316	-999	-	1.9	0.2498
207	A	0.316667	0.0929157	1.37667	0.120139	-0.01	0.185203
208	C	1.07333	0.140475	0.446667	0.187705	-0.0166667	0.0550757
209	A	0.34	0.121244	0.636667	0.162583	0.173333	0.211975
210	U	0.095	0.035	0.04	0.06	1.49333	0.0585947
211	G	-0.0366667	0.023094	0.11	0.225389	0.123333	0.144338
212	G	0.09	0.01	0.11	0.138924	0.045	0.148492
213	A	0.0633333	0.070946	0.143333	0.188768	0.0866667	0.210792
214	U	0.633333	0.0763763	0.0333333	0.0351188	0.57	0.0360555
215	U	0.493333	0.0305505	-0.02	0.0953939	0.993333	0.219393
216	U	0.843333	0.200083	0.03	0.01	1.08	0.208087
217	G	0.19	0.0793725	-0.00333333	0.0321455	0.586667	0.429224
218	U	0.143333	0.0152753	-0.0333333	0.0757188	1.02	0.252389
219	C	0.71	0.02	0.666667	0.128582	0.0233333	0.113725
220	U	0.9	0.0953939	0.123333	0.0378594	1.15667	0.0351188
221	U	0.273333	0.0585947	0.0833333	0.0208167	1.17667	0.482321
222	C	0.216667	0.0568624	0.856667	0.118462	-0.116667	0.140119
223	U	0.07	0.0458258	-0.0166667	0.142244	0.426667	0.0305505
224	A	0.113333	0.070946	0.0433333	0.0665833	0.00333333	0.046188
225	C	0.146667	0.080829	0.12	0.07	-0.126667	0.130512
226	A	0.16	0.07	0.136667	0.051316	0.04	0.0282843
227	A	0.663333	0.0152753	-0.0133333	0.0862168	0.19	0.072111
228	U	0.59	0.02	0.0666667	0.160728	2.04	0.168226
229	U	0.45	0.01	0.0366667	0.051316	0.446667	0.170978
230	U	0.0133333	0.011547	-0.0866667	0.0404145	0.973333	0.0550757
231	G	0.01	0.0458258	-0.08	0.113578	0.005	0.26163
232	C	0.0633333	0.0152753	-0.0166667	0.17673	-0.00333333	0.0862168
233	C	0.24	0.19	-0.13	0.147309	-0.03	0.288271
234	U	0.106667	0.0208167	-0.0133333	0.0057735	0.0233333	0.258908
235	A	0.2	0.03	-0.08	0.168226	-0.273333	0.1861
236	U	0.163333	0.146401	-0.03	0.10583	0.0633333	0.130128
237	G	0.02	0.06	0.0666667	0.0929157	0.286667	0.388373
238	C	0.27	0.155242	2.2	0.317648	-0.0733333	0.145717
239	C	1.30667	0.700024	1.33667	0.20502	-0.02	0.043589
240	A	1.405	0.289914	1.56667	0.39145	0.03	0.0458258
241	A	0.233333	0.202073	1.42333	0.011547	-0.015	0.0353553
242	C	1.42	0.121244	0.0466667	0.192959	0.01	0.0424264
243	A	0.0833333	0.0602771	0.673333	0.061101	0.276667	0.219393
244	G	0.03	0.04	-0.03	0.0556776	-999	-
245	G	0.0866667	0.090185	0.03	0.043589	-0.156667	0.213854
246	A	0.123333	0.0750555	0.213333	0.195533	0.193333	0.221886
247	A	-0.0166667	0.160104	0.163333	0.122202	0.02	0.01
248	U	-0.13	0.2	-0.0433333	0.0208167	0.04	0.0953939
249	A	-0.17	0.3	0.223333	0.0152753	0.213333	0.284312
250	G	0.0233333	0.102144	0.193333	0.0208167	-0.273333	0.141892
251	G	0.263333	0.292632	-999	-	-999	-
252	U	0.103333	0.297041	0.0766667	0.0832666	-0.00666667	0.011547
253	U	0.133333	0.198578	0.0533333	0.0351188	0.31	0.069282
254	U	0.126667	0.176163	0.0533333	0.090185	0.21	0.01
255	U	-999	-	0.0266667	0.0351188	0.34	0.147986
256	U	-0.146667	0.344287	0.0133333	0.0057735	0.203333	0.0378594
257	G	-999	-	-0.0133333	0.051316	0.0366667	0.011547
258	U	0.01	0.0360555	-999	-	0.36	0.151327
259	A	0.00666667	0.0404145	0.176667	0.140475	-0.233333	0.202073
260	U	0.716667	0.188768	-999	-	1.04	0.512152
261	A	0.243333	0.119304	1.38333	0.259679	-0.00666667	0.0321455
262	U	1.39667	0.234379	-999	-	1.76333	0.0986577
263	A	1.06667	0.263122	1.82667	0.400666	0.36	0.199249
264	A	1.08667	0.191398	1.53333	0.161967	-0.116667	0.135769
265	U	1.05333	0.12897	0.0433333	0.10504	1.01333	0.525389
266	U	1.39333	0.15885	0.0966667	0.372201	1.04667	0.345302
267	A	0.79	0.14	0.416667	0.173877	-0.00333333	0.0378594
268	A	0.0833333	0.0802081	0.163333	0.185831	0.283333	0.228108
269	G	0.0866667	0.117189	0.0133333	0.070946	-0.01	0.0519615
270	U	-999	-	0.06	0.0793725	0.0866667	0.132791
271	U	-0.0533333	0.0550757	-0.146667	0.246644	0.02	0.0781025
272	A	0.00333333	0.0862168	0.16	0.170587	-0.0266667	0.0404145
273	A	-0.02	0.0793725	0.166667	0.191398	0.0966667	0.085049
274	U	-0.0166667	0.0378594	0.0733333	0.0929157	0.103333	0.120968
275	U	-0.0833333	0.051316	0.0733333	0.0585947	0.00333333	0.196299
276	U	-0.0833333	0.164418	0.07	0.10583	0.136667	0.185831
277	U	0.08	0.0264575	0.216667	0.116762	0.56	0.145258
278	C	0.106667	0.0450925	0.303333	0.195021	0.153333	0.150444
279	C	0.0633333	0.064291	0.09	0.160935	0.0233333	0.0378594
280	U	0.0566667	0.0450925	0.0566667	0.0702377	0.443333	0.195021
281	C	0.103333	0.10504	0.00666667	0.0635085	-0.143333	0.0971253
282	U	0.0766667	0.11547	-0.03	0.043589	0.23	0.185203
283	G	0.0333333	0.0472582	-0.00666667	0.0450925	0.193333	0.174738
284	G	0.0233333	0.0650641	0.0233333	0.0251661	0.07	0.0781025
285	C	0.01	0.0458258	0.0533333	0.023094	0.173333	0.16773
286	U	0.02	0	0.05	0.0953939	0.28	0.163707
287	G	0.05	0.138924	0.09	0.06245	0.45	0.180278
288	U	0.586667	0.0702377	0.213333	0.251064	1.49	0.617333
289	U	0.893333	0.187705	0.0466667	0.126623	1.98333	0.416333
290	A	1.24	0.253574	1.47	0.122882	0.055	0.0777817
291	U	1.01333	0.159478	0.313333	0.416333	1.83333	0.646632
292	G	1.73667	0.251462	-0.0166667	0.0450925	0.35	0.216564
293	G	0.0566667	0.0493288	-999	-	0.0233333	0.0378594
294	C	-0.00666667	0.0057735	0.713333	0.388115	-999	-
295	C	0.223333	0.0503322	0.406667	0.460688	-0.143333	0.308923
296	A	0.133333	0.1823	-999	-	0.0533333	0.0650641
297	G	0.0266667	0.0057735	0.193333	0.441626	0.0966667	0.15885
298	U	0.04	0.190788	-999	-	0.376667	0.0986577
299	A	0.163333	0.0416333	0.27	0.12	0.266667	0.21362
300	A	0.0566667	0.0585947	0.203333	0.15885	0.0133333	0.0288675
301	C	0.01	0.0458258	0.153333	0.260832	0.0266667	0.0404145
302	U	-0.0633333	0.144338	0.0566667	0.191398	-0.14	0.277128
303	U	0.133333	0.0057735	-0.0166667	0.011547	0.283333	0.135769
304	U	0.146667	0.064291	-0.12	0.468081	0.583333	0.0665833
305	A	0.21	0.121655	0.246667	0.270247	0.186667	0.230723
306	G	0.116667	0.133167	0.263333	0.360879	0.0433333	0.0378594
307	C	0.13	0.156205	0.113333	0.0896289	-0.21	0.298664
308	U	-0.0766667	0.011547	-0.0133333	0.15695	-0.00333333	0.100664
309	U	-0.00666667	0.0568624	0.04	0.052915	0.156667	0.0351188
310	G	-0.05	0.0173205	0.186667	0.254231	0.116667	0.0404145
311	U	0.035	0.0353553	0.206667	0.170392	0.583333	0.0832666
312	U	0.35	0.0989949	0.213333	0.29023	1.27333	0.499433
313	U	1.75667	0.936287	0.23	0.052915	2.33	0.141774
314	U	1.75333	0.196044	0.243333	0.175024	1.75333	0.777324
315	G	1.65333	0.301054	0.23	0.244336	0.303333	0.144684
316	U	1.27	0.288444	-0.00666667	0.17673	2.14667	0.318957
317	G	1.37667	0.162583	0.206667	0.359212	0.103333	0.051316
318	C	0.23	0.0282843	0.03	0.11	-0.03	0.10583
319	U	-0.0133333	0.023094	-0.0766667	0.0568624	0.1	0.173494
320	U	0.0866667	0.20108	-0.05	0.09	0.196667	0.0288675
321	G	0.01	0.0781025	0.01	0.01	0.0666667	0.0929157
322	C	0.0566667	0.0472582	0.426667	0.337244	0.0466667	0.011547
323	U	0.0433333	0.0971253	-0.01	0.0953939	0.103333	0.127017
324	G	0.0633333	0.0288675	0.12	0.151327	0.22	0.0251661
325	C	0.13	0.105357	0.27	0.285132	0.0333333	0.0416333
326	U	0.0833333	0.0251661	0.113333	0.214554	0.523333	0.147422
327	G	0.0833333	0.0404145	0.0766667	0.134288	0.24	0.175214
328	U	0.0966667	0.011547	0.0266667	0.126623	0.493333	0.0802081
329	U	0.166667	0.0251661	0.0533333	0.113725	0.446667	0.0723418
330	U	0.196667	0.120968	0.00333333	0.380044	0.656667	0.0416333
331	A	0.316667	0.126623	0.243333	0.189297	0.0633333	0.011547
332	C	0.34	0.08544	0.0666667	0.100167	-0.0266667	0.023094
333	A	-0.005	0.0353553	0.23	0.204206	0.263333	0.29023
334	G	0.116667	0.211266	0.186667	0.204287	0.116667	0.0665833
335	A	-0.0133333	0.080829	0.226667	0.208407	0.08	0.0556776
336	A	0.01	0.212838	0.923333	0.196299	0.0366667	0.0723418
337	U	0.933333	0.0950438	0.09	0.155885	1.21667	0.0305505
338	A	1.38	0.306105	1.47333	0.863964	0.01	0.0424264
339	A	1.77667	0.090185	2.32333	0.204287	0.136667	0.115902
340	A	1.11333	0.0472582	1.19333	1.20687	0.0266667	0.023094
341	U	0.103333	0.0960902	-0.153333	0.125033	0.173333	0.0568624
342	U	-0.00666667	0.0503322	0.0933333	0.265769	0.41	0.19975
343	G	0.01	0.132288	-0.03	0.17	-0.13	0.121244
344	G	0.00666667	0.0650641	-0.126667	0.090185	0.153333	0.170392
345	A	0.0266667	0.0635085	0.456667	0.774231	0.296667	0.187705
346	U	-0.00666667	0.0152753	-0.09	0.219317	0.0733333	0.0503322
347	C	0.0366667	0.023094	1.87	0.390512	0.0966667	0.090185
348	A	0.0933333	0.111505	0.186667	0.100664	0.106667	0.171561
349	C	-0.00666667	0.0585947	-0.0566667	0.253246	0.0833333	0.166233
350	C	0.03	0.0655744	0.06	0.113578	0.236667	0.24379
351	G	0.08	0.072111	0.123333	0.156312	0.183333	0.161658
352	G	0.19	0.147986	-0.106667	0.120139	0.18	0.173205
353	U	0.02	0.03	0.113333	0.303699	0.14	0.0953939
354	G	0.116667	0.20108	0.106667	0.277909	0.173333	0.20108
355	G	0.00666667	0.0493288	0.00666667	0.011547	0.196667	0.185831
356	A	-0.103333	0.15695	0.36	0.523068	0.253333	0.235443
357	A	0.09	0.190788	0.133333	0.0404145	0.0533333	0.0960902
358	U	0.136667	0.219621	-999	-	-999	-
359	U	2.7	0.236432	0.306667	0.236925	2.02333	0.023094
360	G	-0.00333333	0.323316	0.55	0.910988	-999	-
361	C	-0.05	0.0953939	1.505	0.883883	0.196667	0.236925
362	U	0.0733333	0.0568624	-0.213333	0.369639	0.07	0.0519615
363	A	0.253333	0.196554	2.485	0.289914	-0.0366667	0.0251661
364	U	0.113333	0.051316	0.0633333	0.128582	0.783333	0.111505
365	C	0.03	0.235797	0.13	0.18735	0.363333	0.376475
366	G	-0.04	0.101489	-0.04	0.104403	-0.055	0.190919
367	C	-0.0333333	0.046188	0.846667	0.195021	-0.13	0.145258
368	A	0.0433333	0.0416333	3.07	0.190788	0.0766667	0.141892
369	A	0.0966667	0.0896289	0.26	0.305123	-0.106667	0.180093
370	U	0.1	0.043589	0.236667	0.198578	0.2	0.087178
371	G	0.0333333	0.0665833	0.00666667	0.0550757	0.0666667	0.126623
372	G	-0.0366667	0.247857	0.0433333	0.280238	-0.0633333	0.235443
373	C	0.0733333	0.064291	0.0433333	0.0251661	0.21	0.051316
374	U	0.716667	0.0450925	0.116667	0.344867	0.91	0.326241
375	U	0.736667	0.0251661	0.173333	0.148436	0.92	0.390043
376	G	0.0266667	0.0305505	-0.09	0.113578	0.17	0.160935
377	U	0.06	0.034641	0.0166667	0.0568624	0.0766667	0.080829
378	C	0.0566667	0.070946	0.19	0.192873	-0.0133333	0.0152753
379	U	-0.273333	0.285715	-0.0333333	0.0873689	0.663333	0.251064
380	U	0.626667	0.0404145	-0.0633333	0.0351188	0.75	0.441701
381	G	0.913333	0.0378594	0.0633333	0.15308	0.186667	0.0404145
382	U	0.653333	0.0208167	0.04	0.0781025	1.37667	0.372201
383	A	1.06667	0.011547	0.445	0.26163	-0.05	0.01
384	G	0.03	0.0793725	0.08	0.157162	-0.0533333	0.070946
385	G	0.0166667	0.150111	-0.00666667	0.0057735	0.136667	0.185831
386	C	-0.00333333	0.051316	0.00666667	0.0550757	0.0933333	0.0763763
387	U	-0.08	0.111355	-0.0833333	0.051316	0.446667	0.287286
388	U	0.00333333	0.102632	0.06	0.0964365	0.57	0.355106
389	G	0.0333333	0.011547	0.0966667	0.085049	0.123333	0.140119
390	A	-0.00333333	0.0152753	0.0633333	0.0635085	0.09	0.141774
391	U	-0.03	0.121655	0.113333	0.206478	0.685	0.00707107
392	G	0.0966667	0.0802081	-0.07	0.0953939	-0.0233333	0.0057735
393	U	-0.276667	0.275741	0.0933333	0.162891	-0.00666667	0.25658
394	G	0.07	0.05	0.12	0.181934	0.106667	0.193477
395	G	0.0233333	0.0873689	0.08	0.151327	0.21	0.233024
396	C	0.09	0.0556776	0.00666667	0.170098	0.323333	0.174738
397	U	0.13	0.0360555	-0.0833333	0.180093	2.39	0.452106
398	C	1.2	0.0984886	1.99667	0.433859	0.276667	0.188237
399	A	0.5	0.09	2.08333	0.630026	0.243333	0.20502
400	G	2.66	0.262869	-0.05	0.0655744	-0.00666667	0.10504
401	C	0.0366667	0.145717	-0.0233333	0.0950438	0.193333	0.205994
402	U	-0.00333333	0.0416333	0.0966667	0.100167	0.276667	0.183394
403	A	-0.08	0.166433	0.07	0.138924	0.193333	0.184481
404	C	-0.0233333	0.0750555	-0.0533333	0.102144	0.21	0.240624
405	U	-0.01	0.034641	0.01	0.0984886	0.06	0.190788
406	U	0.02	0.0264575	0.07	0.157162	0.0566667	0.169214
407	C	0.0233333	0.0602771	0.163333	0.057735	-0.06	0.310966
408	A	-0.00333333	0.0650641	0.13	0.121655	-0.223333	0.208167
409	U	0.136667	0.0493288	0.07	0.06245	2.12333	0.326241
410	U	0.435	0.00707107	0.025	0.00707107	1.55333	0.262742
411	G	0.59	0.137477	0.0633333	0.0152753	-0.0433333	0.219393
412	C	0.02	0.06245	0.0133333	0.0152753	0.0866667	0.0550757
413	U	0	0.069282	0.0833333	0.15885	0.9	0.03
414	U	0.196667	0.170392	0.4	0.0360555	0.205	0.148492
415	C	0.433333	0.0702377	0.103333	0.0650641	0.3	0.190788
416	U	0.196667	0.0472582	-0.0233333	0.166533	-999	-
417	U	0.94	0.111355	0.00333333	0.0057735	-999	-
418	U	1.05667	0.11547	0.106667	0.176163	0.766667	0.430155
419	C	1.07	0.0818535	0.84	0.497293	0.06	0.0305505
420	A	0.273333	0.0251661	0.75	0.385746	0.31	0.0321455
421	G	0.0733333	0.0152753	0.283333	0.246847	0.04	0.0472582
422	A	0.00333333	0.0152753	0.1	0.117898	0.103333	0.10116
423	C	-0.0633333	0.197315	0.246667	0.185562	0.13	0.219317
424	U	-0.0866667	0.228108	0.103333	0.187705	0.675	0.0353553
425	G	0.09	0.0264575	0.0766667	0.141539	0.143333	0.0378594
426	U	0.216667	0.061101	0.08	0.183576	0.27	0.052915
427	U	-0.0133333	0.162891	0.0466667	0.064291	0.206667	0.161658
428	U	0.153333	0.185831	-0.216667	0.419325	1.11	0.526909
429	G	0.0333333	0.051316	0.06	0.0707107	0.67	0.057735
430	C	-0.07	0.0424264	5.16667	1.14045	0.0566667	0.0493288
431	G	0.393333	0.313741	0.07	0.07	-0.0566667	0.128582
432	C	0.286667	0.235443	-0.045	0.0919239	-0.00333333	0.0057735
433	G	0.0833333	0.0550757	-0.07	0.0565685	-999	-
434	U	0.0466667	0.0757188	0.0366667	0.162891	-0.05	0.0264575
435	A	0.0566667	0.0550757	1.09	0.0781025	-0.29	0.253574
436	C	0.283333	0.0450925	0.34	1.11234	0.19	0.253574
437	C	0.0566667	0.132791	1.915	0.0777817	0.103333	0.0723418
438	C	0	0.0264575	0.0833333	0.15308	-0.01	0.19
439	G	-0.0833333	0.118462	0.00666667	0.0321455	-0.09	0.121244
440	U	-0.08	0.122882	0.0433333	0.0680686	0.133333	0.231589
441	U	-0.00666667	0.011547	0.03	0.087178	0.13	0.0556776
442	C	-0.0766667	0.15885	0	0.0264575	0.0366667	0.141539
443	C	-0.186667	0.249466	0	0.0964365	0.445	0.00707107
444	A	0.04	0.0173205	0.153333	0.0763763	0.03	0.0953939
445	U	0.133333	0.0378594	0.103333	0.145029	0.04	0.0264575
446	G	1.81333	0.064291	-0.00333333	0.0802081	-0.0466667	0.263122
447	U	1.15	0.117898	0.153333	0.0404145	2.32333	1.40008
448	G	0.0866667	0.0351188	0.04	0.0424264	-0.1	0.311127
449	G	-0.00333333	0.0057735	0.0733333	0.0057735	0.366667	0.240069
450	U	-0.0366667	0.124231	0.38	0.376431	0	0.0264575
451	C	0.0366667	0.0321455	1.36667	0.860949	0.0933333	0.0665833
452	A	0	0.072111	0.185	0.0636396	0.143333	0.0635085
453	U	0.0333333	0.0321455	0.0833333	0.196554	0.123333	0.0493288
454	U	0.0566667	0.0404145	-0.0666667	0.0665833	-0.035	0.0212132
455	C	0.0166667	0.0208167	0.0533333	0.136504	-0.00333333	0.0057735
456	A	0.0233333	0.0152753	0.183333	0.135769	-0.0733333	0.0723418
457	A	0.03	0.01	0.0966667	0.0950438	0.02	0.181934
458	U	0.29	0.01	0.123333	0.180093	0.0166667	0.0152753
459	C	0.383333	0.0152753	0.643333	0.602522	-0.216667	0.210317
460	C	0.463333	0.0251661	1.10667	0.481283	0.293333	0.244404
461	A	2.06333	0.15308	1.50667	0.0251661	-0.103333	0.332014
462	G	1.01	0.0964365	-999	-	-0.0466667	0.0404145
463	A	0.633333	0.0321455	0.786667	0.21362	-0.0366667	0.0404145
464	A	0.34	0.01	0.343333	0.116762	0.206667	0.211266
465	A	0.183333	0.0208167	0.44	0.072111	-0.04	0.127671
466	C	0.0533333	0.100167	-0.103333	0.404269	0.346667	0.234592
467	U	0.166667	0.120554	0.173333	0.248462	-0.07	0.07
468	A	0.26	0.0754983	0.606667	0.217792	0.153333	0.124231
469	A	0.6	0.113137	0.896667	0.351615	0.00333333	0.0057735
470	C	0.343333	0.080829	1.44667	0.140119	0	0.0173205
471	A	0.7	0.36756	0.896667	0.173877	0.0366667	0.0635085
472	U	0.906667	0.172434	0.165	0.0636396	0.976667	0.574485
473	U	1.20667	0.357258	0.153333	0.360879	1.88667	0.907818
474	C	0.8	0.509215	0.766667	0.0665833	-0.0833333	0.085049
475	U	0.82	0.20664	0.316667	0.297377	1.88	1.36077
476	U	1.14333	0.080829	0.25	0.353553	1.99667	1.14596
477	C	0.816667	0.385011	1.09333	0.414045	0	0.03
478	U	0.78	0.287924	0.01	0.0360555	1.85333	1.14745
479	C	0.84	0.332866	0.84	0.180278	-999	-
480	A	0.755	0.0353553	1.25333	0.187172	0.123333	0.142945
481	A	0.396667	0.22745	0.973333	0.134288	-0.0133333	0.061101
482	C	-0.0333333	0.057735	0.256667	0.187705	-0.06	0.0953939
483	G	0.0233333	0.0321455	0.216667	0.177858	0.0366667	0.0416333
484	U	0.0466667	0.112398	0.04	0.034641	0.0733333	0.0750555
485	G	0.126667	0.0929157	0.0433333	0.10116	-0.0233333	0.185023
486	C	0.203333	0.180093	0.0866667	0.107858	0.1	0.0754983
487	C	0.716667	0.355012	0.47	0.551543	0.0766667	0.124231
488	A	0.77	0.410731	0.713333	0.125033	0.43	0.0264575
489	C	0.59	0.195192	1.72333	0.263122	0.005	0.00707107
490	U	0.716667	0.280416	0.62	0.208087	1.92333	1.08786
491	C	0.366667	0.362951	0.933333	0.316596	-0.02	0.0953939
492	C	0.713333	0.080829	1.81667	0.584836	0.103333	0.100167
493	A	0.1	0.0781025	1.41	0.269072	0.0266667	0.023094
494	U	0.306667	0.17673	0.336667	0.189033	1.59333	0.780085
495	G	0.13	0.176918	0.09	0.185203	0	0.230651
496	G	0.113333	0.196299	0.0433333	0.220076	0.2	0.164621
497	C	0.0533333	0.0550757	0.22	0.233024	0.16	0.181934
498	A	0.00733333	0.0110151	-0.00666667	0.0503322	0.02	0.043589
499	C	0.14	0.242487	0.196667	0.115902	-0.0733333	0.0665833
500	U	0.82	0.191572	0.03	0.09	1.01	0.247588
501	A	0.91	0.08544	1.47333	0.362951	0.183333	0.179258
502	U	0.536667	0.297714	0.05	0.034641	2.05667	0.920942
503	U	0.423333	0.22942	0.0866667	0.143643	1.97333	0.907212
504	C	0.0266667	0.0929157	-0.00333333	0.10504	0.0433333	0.0757188
505	U	0.183333	0.20502	-0.0133333	0.0907377	2.13333	0.92143
506	G	0.163333	0.282902	0.0966667	0.0602771	0.01	0.0141421
507	A	0.405	0.106066	2.07333	0.355012	0.163333	0.20502
508	C	0.57	0.149332	0.926667	0.011547	0.133333	0.0321455
509	C	0.563333	0.232881	0.45	0.365103	0.17	0.251595
510	A	0.32	0.208087	0.29	0.0818535	0.0333333	0.0152753
511	G	0.756667	0.136504	-0.0166667	0.0208167	0	0
512	A	0.0333333	0.113725	0.33	0.285832	0.0166667	0.0750555
513	C	0.52	0.478226	0.683333	0.120139	0.03	0.0264575
514	C	0.776667	0.181751	0.376667	0.0945163	-0.0766667	0.0680686
515	G	0.00333333	0.119304	0.0633333	0.106927	0.17	0.208087
516	C	0.37	0.278388	0.733333	0.0472582	0.22	0.190788
517	U	0.74	0.580431	0.0133333	0.0305505	0.836667	0.195021
518	U	0.456667	0.397157	0.00333333	0.0152753	0.51	0.0458258
519	C	-0.0166667	0.0288675	0.04	0.052915	0.00666667	0.0665833
520	U	-0.0466667	0.126623	0.0166667	0.0950438	0.29	0.13
521	A	0.025	0.0353553	0.03	0.043589	0.163333	0.231157
522	G	0.35	0.157162	0.08	0.0458258	0.33	0.13
523	A	0.566667	0.539846	0.68	0.0519615	0.0566667	0.0493288
524	A	0.615	0.233345	2.19667	0.12897	-999	-
525	A	0.383333	0.368284	1.55	0.105357	-0.00666667	0.0602771
526	G	0	0.16	0.06	0.121244	0.203333	0.0493288
527	U	0.113333	0.147422	-0.0233333	0.0737111	0.186667	0.046188
528	G	0.146667	0.145029	-0.0533333	0.0493288	0.0866667	0.323471
529	A	0.276667	0.0665833	0.646667	0.011547	0.0633333	0.0776745
530	A	0.28	0.238118	0.62	0.0655744	-0.06	0.30315
531	C	0.793333	0.464901	0.536667	0.120139	0.126667	0.0950438
532	U	0.813333	0.212211	-999	-	0.786667	0.15308
533	C	0.246667	0.181475	0.53	0.17	-0.09	0.0141421
534	G	0.28	0.09	-0.04	0.0360555	0.343333	0.0550757
535	U	0.213333	0.160728	0.0666667	0.0602771	0.346667	0.085049
536	A	0.22	0.113578	0.06	0.0519615	0.216667	0.111505
537	A	0.35	0.327872	0.0866667	0.0152753	0.246667	0.160416
538	U	0.0366667	0.149778	-0.01	0.08544	0.675	0.0494975
539	C	0.166667	0.240278	0.1	0.0458258	0.17	0.05
540	G	0.216667	0.0152753	0.0733333	0.061101	0.14	0.0264575
541	G	0.2	0.225167	0.0833333	0.0602771	0.206667	0.176163
542	A	0.07	0.147986	0.106667	0.0251661	-0.0366667	0.110151
543	G	-0.01	0.0141421	0.476667	0.0416333	-0.0166667	0.0152753
544	C	0.12	0.1253	2.13333	0.136504	0.0266667	0.0550757
545	U	0.333333	0.187705	0.18	0.0360555	1.68667	0.765136
546	G	0.01	0.0141421	-0.05	0.11	0.0266667	0.0251661
547	U	0.62	0.0360555	0.00666667	0.080829	1.21333	0.328836
548	G	0.64	0.144222	-0.02	0.0964365	0.523333	0.265016
549	A	0.0866667	0.150111	0.986667	0.0450925	0.01	0.02
550	U	0.166667	0.150111	0.0566667	0.0814453	0.97	0.548361
551	C	0.296667	0.15308	0.00333333	0.0251661	-0.08	0.112694
552	C	1.18333	0.596015	-0.0166667	0.0251661	0.146667	0.0152753
553	U	-0.01	0.0424264	0.173333	0.046188	1.03667	0.494402
554	U	0.503333	0.117189	0.263333	0.106927	2.87333	0.865583
555	C	1.22	0.326956	0.26	0.052915	-0.206667	0.127017
556	G	0.106667	0.0404145	-0.02	0.0458258	0.363333	0.0550757
557	U	0.166667	0.25482	0.103333	0.195533	2.26667	1.04963
558	G	0.08	0.112694	-0.06	0.034641	0.0566667	0.25697
559	G	0.143333	0.265769	0.0333333	0.109697	0.18	0.23388
560	A	0.005	0.00707107	0.473333	0.0665833	-0.00666667	0.100167
561	C	0.0666667	0.0351188	0.00333333	0.0152753	0.0166667	0.051316
562	A	-0.0166667	0.105987	0.13	0.0173205	0.04	0.155885
563	U	0.39	0.0707107	0.0166667	0.0351188	0.286667	0.0208167
564	C	0.263333	0.190351	0.01	0	0.176667	0.260064
565	U	0.113333	0.110151	-0.00333333	0.0378594	0.24	0.043589
566	U	0.31	0.052915	-0.0166667	0.051316	0.34	0.0360555
567	C	1.11333	0.402782	0.0733333	0.0321455	0.176667	0.15308
568	G	0.156667	0.130128	0.08	0.0173205	0.39	0.32078
569	U	0.203333	0.183394	0.13	0.101489	2.11	0.770195
570	A	0.03	0.19	0.12	0.043589	0.123333	0.262742
571	U	-0.06	0.121655	0.02	0.052915	0.186667	0.378726
572	U	0.07	0.20664	-0.0133333	0.0472582	0.0766667	0.223681
573	G	0.1	0.157162	0.0133333	0.0152753	0.17	0.0866025
574	C	0.0733333	0.0950438	0.0166667	0.0305505	0.0633333	0.149778
575	U	0.09	0.03	0.0233333	0.0450925	0.106667	0.124231
576	G	0.0566667	0.110604	-0.01	0.06	0.0166667	0.061101
577	G	0.0766667	0.155349	0.106667	0.0404145	0.0466667	0.109697
578	A	0.266667	0.20502	1.20333	0.115036	0.21	0.163707
579	C	0.05	0.0264575	0	0.052915	0.00666667	0.0321455
580	A	0.34	0.306431	0.0633333	0.0802081	0.0933333	0.118462
581	C	0.42	0.052915	0.07	0.07	0.08	0.329242
582	C	0.2	0.08544	1.38	0.175214	0.0466667	0.20232
583	A	0.21	0.226274	2.12	0.196723	0.25	0.0264575
584	U	1.115	0.388909	0.1	0.0360555	0.913333	0.448144
585	C	0.00666667	0.118462	0.03	0.043589	-0.0266667	0.115902
586	U	0.296667	0.211975	-0.02	0.06245	0.536667	0.051316
587	A	0.136667	0.124231	0.00666667	0.217332	0.00666667	0.0057735
588	G	0.173333	0.153731	0.0966667	0.0305505	0.116667	0.124231
589	G	0.2	0.0989949	0.103333	0.0585947	0.223333	0.10504
590	A	0.236667	0.209841	0.126667	0.188768	-0.21	0.221133
591	C	-0.02	0.0818535	0.246667	0.083865	0.0566667	0.288848
592	G	0.22	0.296985	0.146667	0.151767	0.0333333	0.0057735
593	C	0.216667	0.249867	-0.02	0.122882	-0.16	0.199249
594	U	-0.0566667	0.0981495	-0.143333	0.0986577	0.326667	0.141539
595	G	-0.0733333	0.0635085	0.04	0.115326	-0.0166667	0.0152753
596	U	0.823333	0.34356	-0.08	0.07	2.1	1.20017
597	G	0.846667	0.371663	0.0666667	0.210792	0.183333	0.160728
598	A	0.886667	0.110604	0.833333	0.115902	-0.0566667	0.136504
599	C	-0.07	0.406325	0.73	0.104403	-0.03	0.043589
600	A	0.523333	0.172143	0.816667	0.106927	0.11	0.158745
601	U	0.796667	0.453468	0.0133333	0.011547	2.11	0.682862
602	C	0.705	0.233345	0.113333	0.196299	-0.02	0.175214
603	A	-999	-	0.59	0.0608276	0.04	0.155885
604	A	0.153333	0.141892	0.296667	0.260832	-0.00666667	0.150111
605	G	0.02	0.06	0.186667	0.237557	0.423333	0.0251661
606	G	0.0966667	0.110151	-0.0166667	0.0416333	0.193333	0.235443
607	A	-0.0233333	0.080829	0.156667	0.070946	0.0966667	0.0378594
608	C	0.176667	0.185562	0.126667	0.0986577	0.0266667	0.0750555
609	C	0.183333	0.023094	0.0766667	0.051316	0.0633333	0.0750555
610	U	0.116667	0.202073	-0.01	0.0360555	0.246667	0.110151
611	G	0.296667	0.134288	0.0833333	0.185562	0.126667	0.176163
612	C	0.34	0.19799	2.43667	0.201329	-0.00333333	0.0351188
613	C	1	0.550727	0.956667	0.0650641	0.0933333	0.0832666
614	U	1.38667	0.937248	0.13	0.0556776	2.16333	1.22932
615	A	0.903333	0.738941	1.08333	0.0702377	0.156667	0.11547
616	A	0.976667	0.715285	1.04333	0.125033	0.113333	0.215019
617	A	1.22333	0.440492	1.06	0.06245	-0.00333333	0.0950438
618	G	1.09	0.494975	0.24	0.225167	0.176667	0.22745
619	A	0.973333	0.403774	1.34333	0.195021	-0.0733333	0.064291
620	A	-0.0533333	0.234379	1.7	0.31749	-0.08	0.225167
621	A	0.383333	0.335012	1.98667	0.188237	0.186667	0.210792
622	U	0.416667	0.355715	-0.01	0.0173205	-0.0333333	0.0702377
623	C	0.263333	0.452364	0.103333	0.0757188	0.443333	0.0950438
624	A	1.225	0.0777817	0.123333	0.0763763	-0.02	0.069282
625	C	0.543333	0.839305	0.13	0.0655744	0.216667	0.187705
626	U	0.606667	0.644696	0.0333333	0.0665833	0.403333	0.231805
627	G	-999	-	0.0866667	0.0960902	0.39	0.268701
628	U	1.02333	0.525008	0.16	0.13	1.27667	0.0351188
629	U	0.00333333	0.0057735	0.136667	0.145029	2.64	1.21503
630	G	0	0.0173205	0.146667	0.143643	0.166667	0.301386
631	C	-0.00666667	0.011547	0.0233333	0.0057735	0.36	0.169706
632	U	-0.00333333	0.0152753	-0.00666667	0.0416333	-999	-
633	A	0.13	0.122882	0.12	0.087178	0.19	0.180831
634	C	0.07	0.157162	-0.0266667	0.0665833	0.04	0.117898
635	A	0.31	0.341174	0.123333	0.113725	0.246667	0.198578
636	U	0.443333	0.260832	0	0.0264575	0.316667	0.0929157
637	C	0.0466667	0.0568624	0.306667	0.215019	0.293333	0.253246
638	A	0.545	0.0494975	2.13667	1.40015	0.07	0.141067
639	C	0.35	0.0424264	0.07	0.06245	0.153333	0.215484
640	G	0.123333	0.189297	0	0.01	-0.0133333	0.146401
641	A	0.253333	0.200083	0.13	0.07	-0.0333333	0.145717
642	A	0.323333	0.0750555	0.25	0.043589	0.0966667	0.0757188
643	C	-0.01	0.111355	1.06	0.052915	0.0533333	0.0960902
644	G	0.0633333	0.0550757	0.0966667	0.193993	0.0333333	0.0472582
645	C	0.0666667	0.105987	-0.00666667	0.0208167	-0.06	0.06245
646	U	-0.0566667	0.431548	0.00666667	0.15885	0.03	0.0793725
647	U	0.266667	0.080829	-0.0133333	0.0472582	0.163333	0.115902
648	U	-0.0166667	0.31628	0.0266667	0.0472582	1.14667	0.0416333
649	C	0.32	0.417612	0.01	0.043589	0.04	0.02
650	U	0.536667	0.369639	-0.00666667	0.011547	1.65667	0.248261
651	U	-999	-	-0.05	0.0264575	1.51	0.359305
652	A	-999	-	0.453333	0.362951	0.11	0.147309
653	U	0.94	0.511762	0.19	0.196723	2.06667	0.510816
654	U	0.816667	0.558957	0.16	0.12	2.19333	0.353034
655	A	0.403333	0.0665833	0.235	0.176777	0.09	0.08544
656	C	0.473333	0.284488	1.775	0.00707107	-0.00333333	0.0305505
657	A	0.496667	0.240069	2.23333	0.200083	-0.163333	0.166233
658	A	0.55	0.150997	1.63	0.112694	-0.133333	0.168622
659	A	0.66	0.0424264	1.12	0.215174	0.21	0.317962
660	U	0.59	0.310966	0.39	0.410122	2.02	1.24133
661	U	0.0566667	0.125033	0.3	0.452106	1.20667	0.596769
662	G	0.1	0.112694	0.103333	0.057735	0.233333	0.0763763
663	G	0.035	0.0636396	0.0633333	0.0776745	0.14	0.043589
664	G	0.985	0.0636396	0.0633333	0.104083	-0.02	0.151327
665	A	0.775	0.120208	0.00666667	0.0896289	-0.08	0.104403
666	G	0.206667	0.253246	-0.08	0.233024	0.203333	0.085049
667	C	0.12	0.212132	0.07	0.15	0.06	0.0556776
668	U	0.46	0.423202	0.18	0.274044	0.0333333	0.0763763
669	U	0.456667	0.391706	0.0166667	0.0251661	0.00666667	0.085049
670	C	0.246667	0.162891	0.09	0.104403	0.2	0.135277
671	G	-999	-	0.03	0.08544	0.0666667	0.0665833
672	C	0.48	0.294618	0.303333	0.0737111	0.166667	0.0723418
673	A	0.153333	0.450148	0.8	0.0818535	-0.0966667	0.237136
674	G	0.326667	0.336502	0.03	0.1	0.1	0.104403
675	C	0.173333	0.195533	0.613333	0.164418	0.18	0.15
676	G	0.163333	0.143643	0.16	0.181934	0.12	0.151327
677	U	-0.06	0.07	0.0266667	0.0723418	-0.0266667	0.0680686
678	G	1.17	0.622254	0.0133333	0.0665833	-0.00666667	0.0702377
679	U	0.56	0.141421	-0.0133333	0.0503322	0.0766667	0.0450925
680	A	0.1	0.14	0.0533333	0.070946	0.0466667	0.0378594
681	G	0.143333	0.0680686	0.1	0.052915	0.04	0.0360555
682	C	0.206667	0.15695	0.433333	0.122202	0.0766667	0.151438
683	A	0.173333	0.135031	1.10333	0.090185	0.0466667	0.187705
684	G	0.13	0.245764	0	0.04	-0.00333333	0.115902
685	G	0.0633333	0.0650641	0.0966667	0.119304	0.12	0.0519615
686	U	0.03	0.01	-0.04	0.0818535	0.116667	0.142244
687	G	0.0266667	0.046188	0.0733333	0.0351188	0.0366667	0.165025
688	A	0.123333	0.023094	0.313333	0.26839	0.0466667	0.0503322
689	C	0.306667	0.152753	0.32	0.0888819	0.22	0.135277
690	U	0.283333	0.230723	0.0733333	0.085049	0.873333	0.376342
691	C	0.16	0.251197	0.08	0.0458258	-0.01	0.1253
692	A	-0.18	0.226274	0.12	0.07	-0.12	0.0989949
693	G	-999	-	0.0566667	0.0981495	0.0766667	0.275923
694	G	0.26	0.153948	0.02	0.0608276	0.123333	0.232881
695	U	0.68	0.117898	0.01	0.0264575	0.63	0.160935
696	U	0.616667	0.106927	-0.00666667	0.0152753	1.46667	0.855414
697	U	0.63	0.173494	0.00333333	0.064291	1.73333	1.06852
698	U	0.15	0.134536	0.0433333	0.0585947	0.256667	0.150111
699	G	0.196667	0.153731	0.0566667	0.0351188	0.146667	0.22053
700	C	0.0933333	0.11547	0.233333	0.168622	0.0866667	0.185831
701	U	-999	-	0.05	0.13	1.86	0.668356
702	G	0.305	0.0494975	0.0466667	0.0503322	0.01	0.145258
703	C	0.323333	0.159478	0.06	0.01	-0.0333333	0.0757188
704	A	0.213333	0.261024	0.126667	0.125033	0.156667	0.179536
705	U	0.0966667	0.180093	0.246667	0.123423	0.68	0.321403
706	A	0.33	0.32078	1.47333	0.085049	-0.045	0.0212132
707	C	0.16	0.0458258	0.593333	0.0862168	-0.00333333	0.125033
708	A	0.15	0.0556776	0.793333	0.205508	-0.0333333	0.177858
709	G	0.326667	0.273008	0.05	0.0264575	0.0533333	0.228546
710	U	0.17	0.06245	-0.0166667	0.011547	0.336667	0.254231
711	C	0.05	0.0608276	0.313333	0.149778	0.07	0.0707107
712	G	0.163333	0.240901	0.0333333	0.0378594	0.123333	0.051316
713	C	0.08	0.0565685	-0.0166667	0.0493288	0.0866667	0.135769
714	U	0.0533333	0.0929157	0	0.180831	0.16	0.06245
715	A	0.163333	0.132791	0.153333	0.110151	-0.0533333	0.159478
716	C	0.163333	0.122202	0.106667	0.046188	0.08	0.0754983
717	A	0.116667	0.193477	0.763333	0.165025	0.0833333	0.146401
718	G	0.116667	0.146401	0.0466667	0.109697	-0.0133333	0.138684
719	G	-0.00333333	0.023094	0.0466667	0.0960902	0.04	0.294449
720	A	0.1	0.225167	0.0933333	0.0208167	-0.0833333	0.168028
721	U	0.0633333	0.144684	-0.0566667	0.0378594	0.01	0.0964365
722	U	0.193333	0.159478	0.0666667	0.100167	-0.03	0.034641
723	G	0.11	0.0888819	0.1	0.190788	-0.05	0.03
724	G	0.126667	0.270986	0.186667	0.330051	0.0766667	0.176163
725	C	0.103333	0.517333	0.85	0.34	0.00333333	0.208407
726	A	0.375	0.120208	0.646667	0.205994	-0.0466667	0.123423
727	A	0.333333	0.283608	0.23	0.373229	-0.0566667	0.104083
728	C	0.346667	0.15308	0.44	0.10583	0.07	0.216564
729	U	0.636667	0.480139	-0.0233333	0.0650641	1.48333	0.906109
730	A	-999	-	0.826667	0.12897	-0.0166667	0.265581
731	U	-999	-	0.01	0.043589	2.24667	1.06228
732	A	0.573333	0.205264	1.11667	0.179258	-0.14	0.121244
733	A	0.71	0.269072	0.983333	0.225019	0.0833333	0.352184
734	A	0.47	0.3995	0.98	0.277849	0.0233333	0.0208167
735	U	0.81	0.350428	0.183333	0.291947	2.33667	1.68631
736	U	0.703333	0.352326	0.00333333	0.0351188	2.48333	1.8029
737	A	0.586667	0.160104	1.21	0.202237	0.236667	0.185562
738	A	0.466667	0.520801	1.14333	0.232881	0.103333	0.170978
739	A	0.556667	0.198578	0.92	0.2498	0.15	0.251197
740	C	0.725	0.148492	0.27	0.424617	-0.0366667	0.11547
741	A	0.58	0.0565685	1.15	0.379868	0	0.0264575
742	C	0.66	0.180831	0.463333	0.603849	-0.143333	0.221886
743	A	1.02333	1.32229	0.635	0.13435	0.11	0.147309
744	G	-999	-	-999	-	-999	-
745	A	-999	-	-999	-	-999	-
746	C	-999	-	-999	-	-999	-
747	C	-999	-	-999	-	-999	-
748	A	-999	-	-999	-	-999	-
749	U	-999	-	-999	-	-999	-
750	U	-999	-	-999	-	-999	-
751	C	-999	-	-999	-	-999	-
752	C	-999	-	-999	-	-999	-
753	A	-999	-	-999	-	-999	-
754	G	-999	-	-999	-	-999	-
755	U	-999	-	-999	-	-999	-
756	A	-999	-	-999	-	-999	-
757	G	-999	-	-999	-	-999	-
758	C	-999	-	-999	-	-999	-
759	A	-999	-	-999	-	-999	-
760	G	-999	-	-999	-	-999	-
761	U	-999	-	-999	-	-999	-
762	G	-999	-	-999	-	-999	-
763	A	-999	-	-999	-	-999	-
764	C	-999	-	-999	-	-999	-
765	A	-999	-	-999	-	-999	-
766	A	-999	-	-999	-	-999	-
767	U	-999	-	-999	-	-999	-
768	A	-999	-	-999	-	-999	-
769	U	-999	-	-999	-	-999	-
770	U	-999	-	-999	-	-999	-
771	G	-999	-	-999	-	-999	-
772	C	-999	-	-999	-	-999	-
773	U	-999	-	-999	-	-999	-
774	U	-999	-	-999	-	-999	-
775	U	-999	-	-999	-	-999	-
776	G	-999	-	-999	-	-999	-
777	C	-999	-	-999	-	-999	-
778	U	-999	-	-999	-	-999	-
779	U	-999	-	-999	-	-999	-
780	G	-999	-	-999	-	-999	-
781	U	-999	-	-999	-	-999	-
782	A	-999	-	-999	-	-999	-
783	C	-999	-	-999	-	-999	-
784	A	-999	-	-999	-	-999	-
785	G	-999	-	-999	-	-999	-
786	U	-999	-	-999	-	-999	-
787	A	-999	-	-999	-	-999	-
788	A	-999	-	-999	-	-999	-
